# SexPeptID: an automated and reproducible workflow for paleoproteomics sex estimation in archaeological enamel

**DOI:** 10.64898/2026.06.05.730301

**Authors:** Marine Morvan

**Author notes:** Corresponding author (MM).

## Abstract

Accurate biological sex estimation is a key objective in archaeological and bioanthropological research but remains challenging when skeletal remains are fragmented, juvenile, or poorly preserved. Paleoproteomics approaches based on the detection of sex-specific amelogenin peptides (AMELX/AMELY) have emerged as a powerful alternative to osteological and genetic methods. However, current workflows often lack standardized criteria for peptide-level confidence assessment, potentially affecting the reproducibility and reliability of sex assignments.

In this study, I evaluated the impact of peptide-level confidence filtering on paleoproteomics-based sex estimation through the reanalysis of 164 *Homo sapiens* individuals from 10 published datasets and 26 *Bos taurus* individuals from 3 datasets, spanning contexts from the Pleistocene to the present. To address methodological inconsistencies, I developed SexPeptID, an R/Shiny-based framework that integrates Posterior Error Probability (PEP) filtering, standardized peptide selection, and explicit uncertainty assessment.

Application of SexPeptID revealed that peptide-level filtering substantially affects sex assignment outcomes: 17 previously classified males (10.4%) were reclassified as non-conclusive, while 5 individuals (3.1%) were identified as potentially female. Despite this sensitivity, AMELX/AMELY-based sex estimation remained robust overall, with stable signal ratios observed across archaeological periods. Variability in peptide intensities was primarily associated with dataset-specific factors rather than temporal differences, highlighting the influence of analytical workflows and preservation conditions.

By incorporating confidence-based filtering and a non-conclusive classification category, SexPeptID improves the transparency, reproducibility, and reliability of palaeoproteomics sex estimation, providing a standardized framework for future archaeological and bioanthropological studies.

**Highlights:**

- SexPeptID provides a reproducible framework for amelogenin-based sex estimation.
- Peptide-level confidence filtering significantly affects paleoproteomics sex estimates.
- 13.4% of published male assignments were revised after confidence filtering.
- AMELX/AMELY ratios show temporal stability from modern to Pleistocene samples.
- Standardized uncertainty assessment strengthens palaeoproteomics inference.
