## Supplementary Material S1 for "SexPeptID: an automated and reproducible workflow for paleoproteomics sex estimation in archaeological enamel"

### Sheet: Homo sapiens
SexPeptID: an automated and reproducible workflow for paleoproteomics sex estimation in archaeological enamel
Marine Morvan1,*
1 Vilnius University, Faculty of History, Department of Archaeology, Universiteto g. 7, LT-01513 Vilnius, Lithuania
* Corresponding author: marine.morvan@palaeoproteomics.org (MM)
ORCID MM: 0000-0001-7904-7108
Raw files	Label	Species	Period	log10(AMELX)	log10(AMELY)	Sex identification (This study)	P(male)	n peptides AMELX	n peptides AMELY	n peptides AMELX (PEP < 0,05)	n peptides AMELY (PEP < 0,05)	Sex identification (Published study)	Online dataset (associated publication)
20240718_EXPL7_Neo1_CLK_77min_DDA_120k60k_COLLAB_Enamel_PPM_Sample_2512.raw	2512	Australopithecus africanus	Pleistocene	18.013	18.001	Male	1	4	2	4	2	Male	PXD054431 (Madupe et al. 2025)
20201130_EXPL5_nLC7_MEM_77min_DDA_Ancient_enamel_1846.raw	SK830	Paranthropus robustus	Pleistocene	18.756	0	Female	0	43	0	9	0	Female	PXD040221 (Madupe et al. 2025)
20201130_EXPL5_nLC7_MEM_77min_DDA_Ancient_enamel_1847.raw	SK850	Paranthropus robustus	Pleistocene	21.084	13.377	Non-conclusive	0.475	104	27	50	1	Male	PXD040221 (Madupe et al. 2025)
20201130_EXPL5_nLC7_MEM_77min_DDA_Ancient_enamel_1848.raw	SK14132	Paranthropus robustus	Pleistocene	22.255	0	Female	0	183	0	62	0	Female	PXD040221 (Madupe et al. 2025)
20220422_EXPL5_nLC3_MEM_collab_77min_DDA_Ancient_enamel_2130.raw	SK835	Paranthropus robustus	Pleistocene	20.211	0	Non-conclusive	0	77	23	23	0	Male	PXD040221 (Madupe et al. 2025)
Atapuerca_Enamel_161213_S_ASES_01_01_atapuerca_sample1069.raw	1069	Homo antecessor	Pleistocene	21.276	17.335	Male	1	367	22	351	22	Male	PXD014342 (Welker et al. 2020)
20221026_EXPL5_nLC3_GT_collab_77min_DDA_Enamel_184.raw	184	Homo sp. Denisova	Pleistocene	24.091	21.279	Male	1	187	45	187	45	Male	PXD054412 (Tsutaya et al. 2025)
20190830_QE5_nLC7_PR_SA_LaosTooth_Enamel_TFA_1687_01.raw	1687	Homo sp. Denisova	Pleistocene	17.558	0	Female	0	4	0	4	0	Female	PXD018721 (Demeter et al. 2022)
Tooth_enamel-1_man_0.5-1_years_old.raw	1	Homo sapiens	Medieval	20.419	15.705	Male	0.999	279	59	61	5	Male	PXD017965 (Ziganshin et al. 2020)
Tooth_enamel-2_man_0.75-1_years_old.raw	2	Homo sapiens	Medieval	21.017	19.313	Male	1	396	100	168	5	Male	PXD017965 (Ziganshin et al. 2020)
Tooth_enamel-3_man_0.25-_years_old.raw	3	Homo sapiens	Medieval	0	18.831	Non-conclusive	1	191	51	84	23	Male	PXD017965 (Ziganshin et al. 2020)
Tooth_enamel-4_man_5-7_years_old.raw	4	Homo sapiens	Medieval	22.455	20.51	Male	1	1261	223	477	82	Male	PXD017965 (Ziganshin et al. 2020)
Tooth_enamel-5_man_0.75-1.2_years_old.raw	5	Homo sapiens	Medieval	20.001	0	Non-conclusive	0	463	9	156	0	Male	PXD017965 (Ziganshin et al. 2020)
Tooth_enamel-6_man_1.2-2.6_years_old.raw	6	Homo sapiens	Medieval	21.851	14.326	Non-conclusive	0.811	677	31	256	6	Male	PXD017965 (Ziganshin et al. 2020)
Tooth_enamel-7_man_1.5-2.5_years_old.raw	7	Homo sapiens	Medieval	22.101	20.742	Male	1	991	207	387	58	Male	PXD017965 (Ziganshin et al. 2020)
Tooth_enamel-8_man_0.75-1_years_old.raw	8	Homo sapiens	Medieval	21.875	17.358	Male	1	176	65	65	14	Male	PXD017965 (Ziganshin et al. 2020)
Tooth_enamel-9_man_2-3_years_old.raw	9	Homo sapiens	Medieval	19.934	20.645	Male	1	346	111	75	25	Male	PXD017965 (Ziganshin et al. 2020)
Tooth_enamel-10_man_1-2_years_old.raw	10	Homo sapiens	Medieval	23.238	20.815	Male	1	741	212	173	58	Male	PXD017965 (Ziganshin et al. 2020)
Tooth_enamel-11_woman_1.5-2_years_old.raw	11	Homo sapiens	Medieval	24.607	0	Female	0	1129	0	492	0	Female	PXD017965 (Ziganshin et al. 2020)
Tooth_enamel-12_woman_9-10_years_old.raw	12	Homo sapiens	Medieval	19.931	0	Female	0	255	0	23	0	Female	PXD017965 (Ziganshin et al. 2020)
Tooth_enamel-13_woman_1-1.5_years_old.raw	13	Homo sapiens	Medieval	25.027	0	Female	0	1874	0	1126	0	Female	PXD017965 (Ziganshin et al. 2020)
Tooth_enamel-14_man_5-6_years_old.raw	14	Homo sapiens	Medieval	24.19	22.638	Male	1	1553	330	843	173	Male	PXD017965 (Ziganshin et al. 2020)
Tooth_enamel-15_man_8-9_years_old.raw	15	Homo sapiens	Modern	21.174	15.353	Male	0.99	616	20	236	10	Male	PXD017965 (Ziganshin et al. 2020)
Tooth_enamel-16_man_20-29_years_old.raw	16	Homo sapiens	Mesolithic	18.951	0	Non-conclusive	0	277	32	107	14	Male	PXD017965 (Ziganshin et al. 2020)
Tooth_enamel-17_man_20-35_years_old.raw	17	Homo sapiens	Neolithic	22.294	0	Non-conclusive	0	303	112	75	0	Male	PXD017965 (Ziganshin et al. 2020)
Tooth_enamel-18_woman_30-49_years_old.raw	18	Homo sapiens	Neolithic	21.501	0	Female	0	237	0	72	0	Female	PXD017965 (Ziganshin et al. 2020)
Tooth_enamel-19_man_12-14_years_old.raw	19	Homo sapiens	Medieval	23.58	21.793	Male	1	1143	244	320	54	Male	PXD017965 (Ziganshin et al. 2020)
Tooth_enamel-20_man_35-49_years_old.raw	20	Homo sapiens	Medieval	19.349	0	Non-conclusive	0	256	25	61	0	Male	PXD017965 (Ziganshin et al. 2020)
Tooth_enamel-21-1_woman_35-45_years_old.raw	21	Homo sapiens	Medieval	23.905	0	Female	0	1108	0	496	0	Female	PXD017965 (Ziganshin et al. 2020)
Tooth_enamel-22-1_man_20-29_years_old.raw	22	Homo sapiens	Medieval	22.904	16.328	Male	1	1544	99	651	28	Male	PXD017965 (Ziganshin et al. 2020)
Tooth_enamel-23_man_18-20_years_old.raw	23	Homo sapiens	Modern	23.491	0	Non-conclusive	0	1515	167	655	0	Male	PXD017965 (Ziganshin et al. 2020)
0322201785D_1.raw	CA-ALA-554 B85D	Homo sapiens	Medieval	30.932	27.865	Male	1	15012	1262	9570	781	Male	PXD009781 (Parker et al. 2019)
04212017JY1.raw	Yolo-117 B2	Homo sapiens	Modern	25.928	23.044	Male	1	2876	190	1705	136	Male	PXD009781 (Parker et al. 2019)
04212017JY3.raw	CA-ALA-554 B42	Homo sapiens	Medieval	27.228	0	Female	0	6248	0	3941	0	Female	PXD009781 (Parker et al. 2019)
04212017JY5.raw	SCL-928	Homo sapiens	Neolithic	23.214	0	Non-conclusive	0	560	125	164	0	Male	PXD009781 (Parker et al. 2019)
04212017JY6.raw	SCL-919	Homo sapiens	Modern	28.524	0	Female	0	8566	0	3939	0	Female	PXD009781 (Parker et al. 2019)
04212017JY7.raw	SJO-112 B35	Homo sapiens	Bronze Age	27.196	0	Female	0	3084	0	1966	0	Female	PXD009781 (Parker et al. 2019)
04212017JY8.raw	SJO-112 B13	Homo sapiens	Bronze Age	24.543	22.172	Male	1	1434	139	772	93	Male	PXD009781 (Parker et al. 2019)
04212017JY12.raw	CAA-1 JEB-4	Homo sapiens	Medieval	28.038	24.693	Male	1	5689	430	3598	182	Male	PXD009781 (Parker et al. 2019)
04212017JY17.raw	CAA-1 JEB-	Homo sapiens	Medieval	25.783	23.31	Male	1	2140	237	679	182	Male	PXD009781 (Parker et al. 2019)
04212017JY19.raw	CAA-1 JEB-15	Homo sapiens	Medieval	28.293	23.068	Male	1	3423	102	1740	68	Male	PXD009781 (Parker et al. 2019)
07142017JY24.raw	AFA-104	Homo sapiens	Modern	28.029	23.266	Male	1	11265	333	8386	133	Male	PXD009781 (Parker et al. 2019)
07142017JY25.raw	AFA-130	Homo sapiens	Modern	28.026	0	Female	0	16773	0	13801	0	Female	PXD009781 (Parker et al. 2019)
07142017JY26.raw	AFA-022	Homo sapiens	Modern	29.962	0	Female	0	24458	0	18675	0	Female	PXD009781 (Parker et al. 2019)
07142017JY27.raw	AFA-110	Homo sapiens	Modern	28.034	22.755	Male	1	8174	752	5913	246	Male	PXD009781 (Parker et al. 2019)
07142017JY30.raw	Yolo-117 B4	Homo sapiens	Modern	27.754	21.697	Male	1	7234	139	5754	81	Male	PXD009781 (Parker et al. 2019)
07142017JY32.raw	SJO-112 B36	Homo sapiens	Bronze Age	27.486	22.902	Male	1	15610	591	11585	346	Male	PXD009781 (Parker et al. 2019)
07142017JY33.raw	AFA-027	Homo sapiens	Modern	26.586	0	Non-conclusive	0	2611	129	2341	0	Male	PXD009781 (Parker et al. 2019)
07142017JY34.raw	AFA-011	Homo sapiens	Modern	27.904	24.184	Male	1	4496	471	3951	178	Male	PXD009781 (Parker et al. 2019)
07142017JY35.raw	AFA-090	Homo sapiens	Modern	26.779	0	Female	0	5355	0	3640	0	Female	PXD009781 (Parker et al. 2019)
07142017JY36.raw	AFA-087	Homo sapiens	Modern	27.912	0	Female	0	20535	0	15075	0	Female	PXD009781 (Parker et al. 2019)
12212017JY57.raw	Soro Mik'aya Patjxa B6	Homo sapiens	Neolithic	31.494	0	Female	0	18217	0	15438	0	Female	PXD009781 (Parker et al. 2019)
12212017JY59.raw	Soro Mik'aya Patjxa B11	Homo sapiens	Neolithic	30.459	0	Female	0	14595	0	11843	0	Female	PXD009781 (Parker et al. 2019)
12212017JY61.raw	Soro Mik'aya Patjxa B9	Homo sapiens	Neolithic	27.624	22.095	Male	1	14099	179	11433	140	Male	PXD009781 (Parker et al. 2019)
12212017JY63.raw	Soro Mik'aya Patjxa B12	Homo sapiens	Neolithic	31.164	0	Female	0	25395	0	19264	0	Female	PXD009781 (Parker et al. 2019)
12212017JY66.raw	Carrolton, CA B1	Homo sapiens	Modern	27.935	23.84	Male	1	12860	376	10302	319	Male	PXD009781 (Parker et al. 2019)
20-PEP-0512.raw	512	Homo sapiens	Bronze Age	18.796	0	Female	0	15	0	15	0	Female	PXD026419 (Rebay-Salisbury et al. 2022)
20-PEP-0519.raw	519	Homo sapiens	Bronze Age	16.515	0	Female	0	2	0	2	0	Female	PXD026419 (Rebay-Salisbury et al. 2022)
20-PEP-0505.raw	505	Homo sapiens	Bronze Age	19.624	0	Female	0	20	0	20	0	Male	PXD026419 (Rebay-Salisbury et al. 2022)
20-PEP-0539.raw	539	Homo sapiens	Bronze Age	17.888	17.061	Male	1	11	2	11	2	Male	PXD026419 (Rebay-Salisbury et al. 2022)
19-PEP-0453.raw	453	Homo sapiens	Bronze Age	15.606	0	Female	0	3	0	3	0	Male	PXD026419 (Rebay-Salisbury et al. 2022)
20-PEP-0520.raw	520	Homo sapiens	Bronze Age	16.581	0	Female	0	4	0	4	0	Female	PXD026419 (Rebay-Salisbury et al. 2022)
20-PEP-0524.raw	524	Homo sapiens	Bronze Age	20.362	16.283	Male	1	39	2	39	2	Male	PXD026419 (Rebay-Salisbury et al. 2022)
20-PEP-0359.raw	359	Homo sapiens	Bronze Age	22.281	0	Female	0	103	0	103	0	Female	PXD026419 (Rebay-Salisbury et al. 2022)
20-PEP-0360.raw	360	Homo sapiens	Bronze Age	22.958	18.231	Male	1	314	51	204	11	Male	PXD026419 (Rebay-Salisbury et al. 2022)
20-PEP-0496.raw	496	Homo sapiens	Bronze Age	17.982	0	Female	0	17	0	9	0	Female	PXD026419 (Rebay-Salisbury et al. 2022)
20-PEP-0493.raw	493	Homo sapiens	Bronze Age	21.306	0	Female	0	35	0	22	0	Male	PXD026419 (Rebay-Salisbury et al. 2022)
20-PEP-0499.raw	499	Homo sapiens	Bronze Age	17.411	0	Female	0	13	0	10	0	Female	PXD026419 (Rebay-Salisbury et al. 2022)
20-PEP-0508.raw	508	Homo sapiens	Bronze Age	21.239	16.837	Male	1	57	27	57	8	Male	PXD026419 (Rebay-Salisbury et al. 2022)
20-PEP-0536.raw	536	Homo sapiens	Bronze Age	21.564	18.66	Male	1	73	13	34	8	Male	PXD026419 (Rebay-Salisbury et al. 2022)
20-PEP-0495.raw	495	Homo sapiens	Bronze Age	22.291	0	Female	0	84	0	57	0	Female	PXD026419 (Rebay-Salisbury et al. 2022)
20-PEP-0511.raw	511	Homo sapiens	Bronze Age	22.007	0	Female	0	58	0	36	0	Female	PXD026419 (Rebay-Salisbury et al. 2022)
20-PEP-0372.raw	372	Homo sapiens	Bronze Age	20.785	17.965	Male	1	180	24	134	16	Male	PXD026419 (Rebay-Salisbury et al. 2022)
20-PEP-0492.raw	492	Homo sapiens	Bronze Age	21.569	0	Non-conclusive	0	98	19	81	0	Male	PXD026419 (Rebay-Salisbury et al. 2022)
20-PEP-0356.raw	356	Homo sapiens	Bronze Age	23.604	0	Female	0	519	0	348	0	Female	PXD026419 (Rebay-Salisbury et al. 2022)
20-PEP-0361.raw	361	Homo sapiens	Bronze Age	23.034	19.749	Male	1	284	46	184	12	Male	PXD026419 (Rebay-Salisbury et al. 2022)
20-PEP-0489.raw	489	Homo sapiens	Bronze Age	20.689	0	Female	0	28	0	18	0	Female	PXD026419 (Rebay-Salisbury et al. 2022)
20-PEP-0531.raw	531	Homo sapiens	Bronze Age	20.265	0	Non-conclusive	0	21	11	15	0	Male	PXD026419 (Rebay-Salisbury et al. 2022)
20-PEP-0355.raw	355	Homo sapiens	Bronze Age	23.637	19.952	Male	1	459	37	276	16	Male	PXD026419 (Rebay-Salisbury et al. 2022)
20-PEP-0503.raw	503	Homo sapiens	Bronze Age	20.442	0	Female	0	36	0	15	0	Male	PXD026419 (Rebay-Salisbury et al. 2022)
20-PEP-0525.raw	525	Homo sapiens	Bronze Age	15.719	17.553	Male	1	3	4	3	4	Male	PXD026419 (Rebay-Salisbury et al. 2022)
20-PEP-0516.raw	516	Homo sapiens	Bronze Age	16.615	0	Female	0	16	0	1	0	Female	PXD026419 (Rebay-Salisbury et al. 2022)
20-PEP-0491.raw	491	Homo sapiens	Bronze Age	21.522	20.611	Male	1	89	13	51	13	Male	PXD026419 (Rebay-Salisbury et al. 2022)
20-PEP-0371.raw	371	Homo sapiens	Bronze Age	23.741	0	Female	0	282	0	141	0	Female	PXD026419 (Rebay-Salisbury et al. 2022)
20-PEP-0367.raw	367	Homo sapiens	Bronze Age	22.376	18.872	Male	1	177	17	108	13	Male	PXD026419 (Rebay-Salisbury et al. 2022)
20-PEP-0358.raw	358	Homo sapiens	Bronze Age	22.829	21.783	Male	1	238	44	117	35	Male	PXD026419 (Rebay-Salisbury et al. 2022)
20-PEP-0363.raw	363	Homo sapiens	Bronze Age	22.846	22.849	Male	1	152	39	115	35	Male	PXD026419 (Rebay-Salisbury et al. 2022)
20-PEP-0357.raw	357	Homo sapiens	Bronze Age	24.098	21.92	Male	1	385	52	245	47	Male	PXD026419 (Rebay-Salisbury et al. 2022)
20-PEP-0521.raw	521	Homo sapiens	Bronze Age	19.487	0	Female	0	39	0	19	0	Female	PXD026419 (Rebay-Salisbury et al. 2022)
20-PEP-0534.raw	534	Homo sapiens	Bronze Age	0	18.685	Non-conclusive	1	15	9	4	0	Male	PXD026419 (Rebay-Salisbury et al. 2022)
20-PEP-0510.raw	510	Homo sapiens	Bronze Age	0	18.459	Non-conclusive	1	4	0	4	0	Male	PXD026419 (Rebay-Salisbury et al. 2022)
20-PEP-0490.raw	490	Homo sapiens	Bronze Age	21.244	21.475	Male	1	143	21	81	21	Male	PXD026419 (Rebay-Salisbury et al. 2022)
20-PEP-0532.raw	535	Homo sapiens	Bronze Age	19.125	0	Female	0	33	0	27	0	Female	PXD026419 (Rebay-Salisbury et al. 2022)
20-PEP-0537.raw	537	Homo sapiens	Bronze Age	20.03	21.274	Male	1	75	18	45	18	Male	PXD026419 (Rebay-Salisbury et al. 2022)
20-PEP-0500.raw	500	Homo sapiens	Bronze Age	19.913	0	Female	0	58	0	20	0	Female	PXD026419 (Rebay-Salisbury et al. 2022)
20-PEP-0533.raw	533	Homo sapiens	Bronze Age	19.802	18.572	Male	1	40	4	17	4	Male	PXD026419 (Rebay-Salisbury et al. 2022)
20-PEP-0498.raw	498	Homo sapiens	Bronze Age	19.312	19.216	Male	1	38	8	15	8	Male	PXD026419 (Rebay-Salisbury et al. 2022)
19-PEP-0450.raw	450	Homo sapiens	Bronze Age	24.249	0	Female	0	1256	0	1205	0	Female	PXD026419 (Rebay-Salisbury et al. 2022)
20-PEP-0488.raw	488	Homo sapiens	Bronze Age	23.87	0	Female	0	378	0	360	0	Female	PXD026419 (Rebay-Salisbury et al. 2022)
19-PEP-0451.raw	451	Homo sapiens	Bronze Age	25.019	0	Female	0	1657	0	1564	0	Female	PXD026419 (Rebay-Salisbury et al. 2022)
19-PEP-0457.raw	457	Homo sapiens	Bronze Age	19.766	0	Female	0	38	0	38	0	Male	PXD026419 (Rebay-Salisbury et al. 2022)
20-PEP-0354.raw	354	Homo sapiens	Bronze Age	24.615	22.404	Male	1	852	166	715	53	Male	PXD026419 (Rebay-Salisbury et al. 2022)
20-PEP-0368.raw	368	Homo sapiens	Bronze Age	23.153	0	Female	0	405	0	334	0	Female	PXD026419 (Rebay-Salisbury et al. 2022)
20-PEP-0515.raw	515	Homo sapiens	Bronze Age	21.875	0	Non-conclusive	0	65	9	65	0	Male	PXD026419 (Rebay-Salisbury et al. 2022)
20-PEP-0535.raw	535	Homo sapiens	Bronze Age	17.925	0	Female	0	19	0	12	0	Female	PXD026419 (Rebay-Salisbury et al. 2022)
20-PEP-0506.raw	506	Homo sapiens	Bronze Age	20.211	0	Female	0	78	0	78	0	Female	PXD026419 (Rebay-Salisbury et al. 2022)
20-PEP-0501.raw	501	Homo sapiens	Bronze Age	20.745	0	Female	0	23	0	23	0	Female	PXD026419 (Rebay-Salisbury et al. 2022)
20-PEP-0509.raw	509	Homo sapiens	Bronze Age	22.41	0	Female	0	117	0	108	0	Female	PXD026419 (Rebay-Salisbury et al. 2022)
20-PEP-0364.raw	364	Homo sapiens	Bronze Age	24.129	20.143	Male	1	809	107	726	37	Male	PXD026419 (Rebay-Salisbury et al. 2022)
19-PEP-0454.raw	454	Homo sapiens	Bronze Age	21.07	0	Female	0	113	0	90	0	Female	PXD026419 (Rebay-Salisbury et al. 2022)
20-PEP-0366.raw	366	Homo sapiens	Bronze Age	23.729	0	Female	0	633	0	555	0	Female	PXD026419 (Rebay-Salisbury et al. 2022)
20-PEP-0369.raw	369	Homo sapiens	Bronze Age	23.071	19.678	Male	1	379	72	298	19	Male	PXD026419 (Rebay-Salisbury et al. 2022)
20-PEP-0365.raw	365	Homo sapiens	Bronze Age	21.314	0	Female	0	173	0	93	0	Female	PXD026419 (Rebay-Salisbury et al. 2022)
20-PEP-0370.raw	370	Homo sapiens	Bronze Age	23.828	0	Female	0	681	0	607	0	Female	PXD026419 (Rebay-Salisbury et al. 2022)
20-PEP-0362.raw	362	Homo sapiens	Bronze Age	23.762	0	Female	0	528	0	433	0	Female	PXD026419 (Rebay-Salisbury et al. 2022)
20-PEP-0497.raw	497	Homo sapiens	Bronze Age	20.249	0	Female	0	23	0	23	0	Female	PXD026419 (Rebay-Salisbury et al. 2022)
1_CM16-5.raw	CM16-5	Homo sapiens	Antiquity	22.312	17.201	Male	1	1744	32	1744	32	Male	PXD012587(Lugli et al. 2019)
2_CM16-6.raw	CM16-6	Homo sapiens	Antiquity	23.218	20.009	Male	1	2053	43	2042	43	Male	PXD012587(Lugli et al. 2019)
3_CM12-2.raw	CM12-2	Homo sapiens	Antiquity	21.81	19.446	Male	1	274	16	254	16	Male	PXD012587(Lugli et al. 2019)
4_CM11.raw	CM11	Homo sapiens	Antiquity	23.575	18.789	Male	1	3135	51	3135	51	Male	PXD012587(Lugli et al. 2019)
7_CM13.raw	CM13	Homo sapiens	Antiquity	21.448	18.264	Male	1	131	20	122	20	Male	PXD012587(Lugli et al. 2019)
12_S554.raw	S554	Homo sapiens	Antiquity	23.248	20.056	Male	1	1833	24	1833	24	Male	PXD012587(Lugli et al. 2019)
13_S562.raw	S562	Homo sapiens	Antiquity	24.045	0	Female	0	3002	0	2957	0	Female	PXD012587(Lugli et al. 2019)
14_S564.raw	S564	Homo sapiens	Antiquity	23.626	0	Female	0	2659	0	2659	0	Female	PXD012587(Lugli et al. 2019)
15_S566.raw	S566	Homo sapiens	Antiquity	23.744	20.651	Male	1	2481	71	2481	71	Male	PXD012587(Lugli et al. 2019)
8_PGM11.raw	PGM11	Homo sapiens	Medieval	23.713	17.961	Male	1	2602	49	2602	49	Male	PXD012587(Lugli et al. 2019)
9_PGM17.raw	PGM17	Homo sapiens	Medieval	23.541	0	Female	0	2860	0	2860	0	Female	PXD012587(Lugli et al. 2019)
10_PGM13.raw	PGM13	Homo sapiens	Medieval	23.187	0	Female	0	2185	0	2185	0	Female	PXD012587(Lugli et al. 2019)
11_PGM12.raw	PGM12	Homo sapiens	Medieval	23.546	19.955	Male	1	2113	44	2113	44	Male	PXD012587(Lugli et al. 2019)
5_FC176.raw	FC176	Homo sapiens	Modern	23.746	0	Female	0	3129	0	3129	0	Female	PXD012587(Lugli et al. 2019)
16_MdT-1.raw	MdT-1	Homo sapiens	Modern	22.522	16.817	Male	1	1428	5	1418	4	Male	PXD012587(Lugli et al. 2019)
17_MdT-2.raw	MdT-2	Homo sapiens	Modern	21.895	0	Female	0	1007	0	981	0	Female	PXD012587(Lugli et al. 2019)
Ex07202022_106_TYB_223.raw	TYB_223	Homo sapiens	Modern	31.53	0	Female	0	37838	0	2432	0	Female	PXD054717 (Buonasera et al. 2024)
QEPlus2_01092020_18_TYB129.raw	TYB129	Homo sapiens	Modern	30.629	27.673	Male	1	22094	2088	1749	171	Male	PXD054717 (Buonasera et al. 2024)
Ex11142022_87_DM68.raw	DM68	Homo sapiens	Modern	30.132	26.831	Male	1	25411	2437	1486	154	Male	PXD054717 (Buonasera et al. 2024)
EXP002242022_39_DM40.raw	DM40	Homo sapiens	Modern	29.73	27.094	Male	1	29689	4265	1833	231	Male	PXD054717 (Buonasera et al. 2024)
EXP002242022_41_DM41.raw	DM41	Homo sapiens	Modern	28.783	26.34	Male	1	22742	2512	1275	140	Male	PXD054717 (Buonasera et al. 2024)
EXP01282022_11_DM24.raw	DM24	Homo sapiens	Modern	30.34	27.904	Male	1	27444	3001	1591	159	Male	PXD054717 (Buonasera et al. 2024)
EXP01282022_13_DM29.raw	DM29	Homo sapiens	Modern	30.43	0	Female	0	28872	0	1776	0	Female	PXD054717 (Buonasera et al. 2024)
EXP01282022_17_DM25.raw	DM25	Homo sapiens	Modern	29.946	26.844	Male	1	13464	2009	801	126	Male	PXD054717 (Buonasera et al. 2024)
EXP01282022_19_DM28.raw	DM28	Homo sapiens	Modern	31.114	0	Female	0	27558	0	1697	0	Female	PXD054717 (Buonasera et al. 2024)
EXP01282022_23_DM22.raw	DM22	Homo sapiens	Modern	31.033	0	Female	0	32268	0	1956	0	Female	PXD054717 (Buonasera et al. 2024)
EXP01282022_7_DM32.raw	DM32	Homo sapiens	Modern	30.303	0	Female	0	32092	0	1767	0	Female	PXD054717 (Buonasera et al. 2024)
QEplus2_06142020_31_Tyb142.raw	Tyb142	Homo sapiens	Modern	27.874	24.89	Male	1	9743	1461	631	88	Male	PXD054717 (Buonasera et al. 2024)
QEplus2_07142020_19_TYB178.raw	TYB178	Homo sapiens	Modern	24.743	22.306	Male	1	5242	707	312	25	Male	PXD054717 (Buonasera et al. 2024)
QEPlus2_10042019_75_TYB99.raw	TYB99	Homo sapiens	Modern	30.098	0	Non-conclusive	0	50331	6	4365	0	Female	PXD054717 (Buonasera et al. 2024)
QEPlus2_12030219_26_TYB122	TYB122	Homo sapiens	Modern	30.129	25.84	Male	1	40813	2011	3551	160	Male	PXD054717 (Buonasera et al. 2024)
Ex11142022_83_DM63.raw	DM63	Homo sapiens	Modern	31.087	27.492	Male	1	25317	3806	1661	245	Male	PXD054717 (Buonasera et al. 2024)
QEplus2_07142020_29_TYB179.raw	TYB179	Homo sapiens	Modern	26.287	23.242	Male	1	5753	1330	398	93	Male	PXD054717 (Buonasera et al. 2024)
EXP01282022_9_DM21.raw	DM21	Homo sapiens	Modern	31.321	0	Female	0	33497	0	2378	0	Female	PXD054717 (Buonasera et al. 2024)
EXP01282022_25_DM27.raw	DM27	Homo sapiens	Modern	28.988	0	Female	0	11364	0	699	0	Female	PXD054717 (Buonasera et al. 2024)
EXP01282022_15_DM23.raw	DM23	Homo sapiens	Modern	29.957	27.183	Male	1	16741	2322	1061	161	Male	PXD054717 (Buonasera et al. 2024)
EXP002242022_43_DM42.raw	DM42	Homo sapiens	Modern	29.388	26.222	Male	1	21829	4091	1388	225	Male	PXD054717 (Buonasera et al. 2024)
Ex11142022_125_DM75.raw	DM75	Homo sapiens	Modern	28.323	23.515	Male	1	22809	1544	1394	66	Male	PXD054717 (Buonasera et al. 2024)
Ex07202022_114_TYB_224.raw	TYB_224	Homo sapiens	Modern	28.006	24.754	Male	1	8669	831	486	54	Male	PXD054717 (Buonasera et al. 2024)
EXP002242022_55_DM44.raw	DM44	Homo sapiens	Modern	28.933	0	Female	0	10278	0	524	0	Female	PXD054717 (Buonasera et al. 2024)
EXP002242022_53_DM39.raw	DM39	Homo sapiens	Modern	30.141	27.118	Male	1	18677	2885	1010	157	Male	PXD054717 (Buonasera et al. 2024)
Ex11142022_133_DM74.raw	DM74	Homo sapiens	Modern	30.08	26.926	Male	1	19269	1554	1063	79	Male	PXD054717 (Buonasera et al. 2024)
Ex11142022_129_DM72.raw	DM72	Homo sapiens	Modern	29.463	26.169	Male	1	18438	1525	1021	77	Male	PXD054717 (Buonasera et al. 2024)
EXP002242022_45_DM43.raw	DM43	Homo sapiens	Modern	30.049	26.788	Male	1	16528	1986	863	93	Male	PXD054717 (Buonasera et al. 2024)
Ex11142022_131_DM73.raw	DM73	Homo sapiens	Modern	30.688	27.673	Male	1	25200	3424	1349	208	Male	PXD054717 (Buonasera et al. 2024)
QEplus2_06142020_33_TYB143.raw	TYB143	Homo sapiens	Modern	26.603	0	Female	0	13362	0	873	0	Female	PXD054717 (Buonasera et al. 2024)
Ex07202022_126_TYB_222.raw	TYB_222	Homo sapiens	Modern	28.156	0	Female	0	5460	0	300	0	Female	PXD054717 (Buonasera et al. 2024)
QEPlus2_10042019_69_TYB102.raw	TYB102	Homo sapiens	Modern	31.683	28.47	Male	1	37907	2701	3364	224	Male	PXD054717 (Buonasera et al. 2024)

### Sheet: Bos taurus
SexPeptID: an automated and reproducible workflow for paleoproteomics sex estimation in archaeological enamel
Marine Morvan1,*
1 Vilnius University, Faculty of History, Department of Archaeology, Universiteto g. 7, LT-01513 Vilnius, Lithuania
* Corresponding author: marine.morvan@palaeoproteomics.org (MM)
ORCID MM: 0000-0001-7904-7108
Raw files	Label	Species	Period	log10(AMELX)	log10(AMELY)	Sex identification (This study)	P(male)	n peptides AMELX	n peptides AMELY	n peptides AMELX (PEP < 0,05)	n peptides AMELY (PEP < 0,05)	Sex identification (Published study)	Online dataset (associated publication)
K1227.raw	K1227	Bos taurus	Neolithic	21.321	0	Non-conclusive	0	62	34	32	0	Female	PXD041471 (Buckley et al. 2024)
K1232.raw	K1232	Bos taurus	Neolithic	20.241	19.649	Male	1	47	32	16	22	Male	PXD041471 (Buckley et al. 2024)
K1340.raw	K1340	Bos taurus	Neolithic	18.34	0	Non-conclusive	0	1	0	1	0	Male	PXD041471 (Buckley et al. 2024)
K1388.raw	K1388	Bos taurus	Neolithic	20.82	19.872	Male	1	219	55	79	18	Male	PXD041471 (Buckley et al. 2024)
K1419.raw	K1419	Bos taurus	Neolithic	20.824	0	Non-conclusive	0	100	8	14	0	Female	PXD041471 (Buckley et al. 2024)
K314.raw	K314	Bos taurus	Neolithic	19.752	0	Non-conclusive	0	94	8	25	0	Male	PXD041471 (Buckley et al. 2024)
K534.raw	K534	Bos taurus	Neolithic	18.229	0	Female	0	13	0	13	0	Male	PXD041471 (Buckley et al. 2024)
K842.raw	K842	Bos taurus	Neolithic	23.117	19.806	Male	1	1071	45	394	27	Male	PXD041471 (Buckley et al. 2024)
HF2_EB_20701_WIS100_07032024.raw	100	Bos taurus	Neolithic	27.152	24.699	Male	1	11313	3159	6954	1940	Male	PXD053146 (Kotli et al. 2024)
HF2_EB_20701_WIS102_07032024.raw	102	Bos taurus	Neolithic	26.99	0	Non-conclusive	0	10659	7	7175	0	Female	PXD053146 (Kotli et al. 2024)
HF2_EB_20701_WIS109_07032024.raw	109	Bos taurus	Neolithic	27.217	25.012	Male	1	11284	3499	7590	2382	Male	PXD053146 (Kotli et al. 2024)
HF2_EB_20701_WIS110_07032024.raw	110	Bos taurus	Neolithic	27.606	0	Non-conclusive	0	13819	9	9431	0	Female	PXD053146 (Kotli et al. 2024)
HF2_EB_20701_WIS111_07032024.raw	111	Bos taurus	Neolithic	27.885	25.092	Male	1	14103	3463	9869	2491	Male	PXD053146 (Kotli et al. 2024)
HF2_EB_20701_WIS114_07032024.raw	114	Bos taurus	Neolithic	27.453	0	Non-conclusive	0	12969	65	8385	0	Female	PXD053146 (Kotli et al. 2024)
HF2_EB_20701_WIS115_07032024.raw	115	Bos taurus	Neolithic	26.775	24.416	Male	1	10047	2899	6286	1892	Male	PXD053146 (Kotli et al. 2024)
HF2_EB_20701_WIS116_07032024.raw	116	Bos taurus	Neolithic	26.772	24.428	Male	1	9358	2705	5621	1593	Male	PXD053146 (Kotli et al. 2024)
HF2_EB_20701_WIS163_07032024.raw	163	Bos taurus	Neolithic	26.632	23.843	Male	1	9388	2444	5760	1663	Male	PXD053146 (Kotli et al. 2024)
HF2_EB_20701_WIS164_07032024.raw	164	Bos taurus	Neolithic	27.53	0	Female	0	13490	0	9297	0	Female	PXD053146 (Kotli et al. 2024)
HF2_EB_20701_WIS165_07032024.raw	165	Bos taurus	Neolithic	27.242	0	Female	0	9994	0	6508	0	Female	PXD053146 (Kotli et al. 2024)
HF2_EB_20701_WIS166_07032024.raw	166	Bos taurus	Neolithic	27.217	0	Female	0	10183	0	6773	0	Female	PXD053146 (Kotli et al. 2024)
HF2_EB_20701_WIS101_07032024.raw	101	Bos taurus	Modern	24.823	20.874	Male	1	2243	173	1109	114	Male	PXD053148 (Kotli et al. 2024)
HF2_EB_20701_WIS201_07032024.raw	201	Bos taurus	Modern	24.985	0	Female	0	2489	0	1317	0	Female	PXD053148 (Kotli et al. 2024)
HF2_EB_20701_WIS202_07032024.raw	202	Bos taurus	Modern	24.246	0	Female	0	1979	0	1017	0	Female	PXD053148 (Kotli et al. 2024)
HF2_EB_20701_WIS203_07032024.raw	203	Bos taurus	Modern	23.782	20.613	Male	1	1600	103	739	59	Male	PXD053148 (Kotli et al. 2024)
HF2_EB_20701_WIS204_07032024.raw	204	Bos taurus	Modern	24.794	20.772	Male	1	1979	106	860	72	Male	PXD053148 (Kotli et al. 2024)
HF2_EB_20701_WIS208_07032024.raw	208	Bos taurus	Modern	22.325	0	Female	0	710	0	215	0	Female	PXD053148 (Kotli et al. 2024)
